# Circadian rhythms in the gut microbiota shape sex differences in host gene expression and metabolism

**DOI:** 10.1101/2022.09.15.508006

**Authors:** Sarah K. Munyoki, Julie P. Goff, Antonija Kolobaric, Armari Long, Steven J. Mullett, Jennifer K. Burns, Aaron K. Jenkins, Lauren DePoy, Stacy G. Wendell, Colleen A. McClung, Kathleen E. Morrison, Eldin Jašarević

## Abstract

Circadian rhythms dynamically regulate sex differences in metabolism and immunity, and circadian disruption increases the risk of metabolic disorders. We investigated the role of sex-specific microbial circadian rhythms in host metabolism using germ-free and conventionalized female and male mice, dietary manipulations, coupled with a systems biology approach. Sex differences in circadian rhythms of genes involved in immunity and metabolism are dependent on oscillations in the microbiota, microbial metabolic functions, and microbial metabolites. Further, dietary factors modify the magnitude of sex differences in host-microbe circadian dynamics. We show that consuming an obesogenic high-fat, low-fiber diet produced sex-specific changes in circadian rhythms in microbiota, metabolites, and host gene expression, which were linked to sex differences in the severity of metabolic dysfunction. These results reveal that microbial circadian rhythms contribute to sex differences in metabolism, emphasizing the need to consider sex as a biological variable in research on microbial contributions to metabolic dysfunction.

**HIGHLIGHTS:**

- Microbial circadian rhythms differ by sex.
- Sex-specific rhythms in host transcriptional networks are microbiome-dependent.
- Diet-induced obesity entrains new sex-specific rhythms in microbiome and host genes.
- Timing of data collection influences magnitude of sex differences.
