## Supplementary material for "Circadian rhythms in the gut microbiota shape sex differences in host gene expression and metabolism": TableS2: SupplementaryTable2.xlsx

### Sheet: Cover
Supplementary Table 2: Oscillation Detection of Gut Metabolic Modules using DiscoRhythm

### Sheet: Chow.Females
IDs	Acrophase	Amplitude	pvalue	qvalue	Mean
rhamnose degradation	15.4397	1030.3	3.45e-05	0.0021378	1543.42
formate conversion	13.9869	348.161	5.25e-05	0.0021378	491.425
aspartate degradation II	14.5278	1927.49	6.97e-05	0.0021378	4105.26
butyrate production I	14.9626	1461.63	9.57e-05	0.00220196	2849.52
arginine degradation I	15.3034	1677.44	0.00013315	0.00244997	4784.02
histidine degradation	15.328	1266.59	0.000224569	0.00311782	3454.26
nitrate reduction (dissimilatory)	15.0542	1109.57	0.000237225	0.00311782	1891.78
hydrogen metabolism	13.2899	119.369	0.000523096	0.0060156	193.865
alanine degradation II	15.0303	2020.88	0.00065257	0.00667072	5436.97
acetate to acetyl-CoA	14.7666	2572.11	0.00282245	0.0246086	6802.33
glycine degradation	14.949	2680.75	0.00294233	0.0246086	7975.76
arabinoxylan degradation	15.2674	1305.71	0.00386166	0.028119	4258.32
cysteine degradation II	16.2136	2306.92	0.00397334	0.028119	8050.51
pectine degradation II	15.6648	1329.15	0.00466838	0.0306779	5192.26
homoacetogenesis	15.7153	3220.21	0.00512747	0.0314485	8899.92
galacturonate degradation I	15.1584	1122	0.00553067	0.0316995	3983.17
glutamine degradation I	14.7999	1317.64	0.00585751	0.0316995	3914.81
aspartate degradation I	16.2168	4153.96	0.00713489	0.0351751	14743.2
tryptophan degradation	15.5183	835.64	0.00726441	0.0351751	2327.53
sulfate reduction (dissimilatory)	12.7387	215.158	0.012325	0.0566949	291.173
glyoxylate bypass	14.6794	2894.09	0.0168473	0.0738073	9811.4
succinate production	15.3391	1248.96	0.0277143	0.107984	6480.66
propionate production III	15.0502	1101.92	0.0285293	0.107984	4835.22
mucin degradation	15.1572	2644.66	0.0290744	0.107984	9821.45
acetyl-CoA to crotonyl-CoA	15.6656	1062.02	0.0293435	0.107984	4555.51
arginine degradation III	0.556698	1.65645	0.0331898	0.117441	1.59524
arginine degradation II	1.30266	1.87004	0.0442682	0.15084	1.78571
glutamate degradation I	15.5091	254.363	0.0503692	0.159554	695.238
isoleucine degradation	15.8149	993.485	0.0509043	0.159554	4928.42
lactate consumption I	16.4998	167.898	0.0520286	0.159554	598.524
fructan degradation	0.0123229	6196.5	0.0631623	0.187449	13356.2
anaerobic fatty acid beta-oxidation	14.8101	130.552	0.067197	0.193191	125.071
proline degradation	15.8941	203.822	0.0770474	0.214799	938.31
NADH:ferredoxin oxidoreductase	12.3584	3.08145	0.0886849	0.239971	1.66667
butyrate production II	14.9276	586.353	0.10338	0.256363	3383.58
lactose degradation	18.1073	5732.41	0.10395	0.256363	35199.5
ribose degradation	23.875	3575.84	0.105189	0.256363	9084.75
lactate production	0.189969	5299.2	0.105889	0.256363	15575.8
maltose degradation	1.15486	1664.05	0.120254	0.283677	2344.96
fructose degradation	23.5712	3789.22	0.128417	0.291838	12690
valine degradation I	15.4114	771.376	0.130058	0.291838	4423.5
sucrose degradation I	23.1194	4275.49	0.142634	0.308359	17416.8
galactose degradation	22.7972	3374.93	0.148119	0.308359	17460.5
putrescine degradation	21.8072	38.7158	0.151044	0.308359	40.8571
arginine degradation V	23.2644	2890.08	0.153734	0.308359	11014.6
glycerol degradation I	0.339362	1459.01	0.15418	0.308359	1423.35
glutamate degradation III	7.96212	83.2497	0.169265	0.330038	110.078
lactose and galactose degradation	0.016348	1487.71	0.172194	0.330038	1089.54
xylose degradation	18.6077	1584.05	0.182107	0.335521	9323.6
lysine degradation II	19.3508	16.6423	0.182348	0.335521	41.4348
acetyl-CoA to acetate	22.5259	4259.96	0.198311	0.346805	20516.5
urea degradation	23.8976	1052.75	0.200748	0.346805	850.281
tyrosine degradation I	17.5448	1512.59	0.203265	0.346805	9911.72
cysteine biosynthesis/homocysteine degradation	15.7754	79.5016	0.206083	0.346805	311.833
glutamate degradation II	14.891	578.497	0.210527	0.346805	2766.52
propionate production II	14.465	325.013	0.217151	0.346805	1816.86
pyruvate:formate lyase	22.192	5176.28	0.221741	0.346805	24489.2
serine degradation	21.8744	6215.06	0.222675	0.346805	31769.4
fucose degradation	17.6195	500.555	0.227882	0.346805	2569.26
lactaldehyde degradation	23.2337	1608.65	0.227976	0.346805	2585.76
cysteine degradation I	21.7009	3610.51	0.231596	0.346805	21757.3
4-aminobutyrate degradation	0.850133	699.08	0.233716	0.346805	2024.83
lactate consumption II	14.3252	154.39	0.241947	0.353319	952.821
glycerol degradation II	23.0868	3140.32	0.260543	0.367428	15631.1
ethanol production I	0.575775	2632.86	0.266773	0.367428	6270.33
melibiose degradation	21.5629	3535.03	0.267283	0.367428	24178.4
threonine degradation II	22.0405	1588.27	0.27104	0.367428	9707.61
pyruvate:ferredoxin oxidoreductase	18.5998	2544.26	0.271577	0.367428	18856.5
Bifidobacterium shunt	19.3636	2384.79	0.282325	0.376433	16356.5
arabinose degradation	22.9402	1219.81	0.297855	0.386356	2303.57
pentose phosphate pathway (non-oxidative branch)	20.148	2696.38	0.300913	0.386356	20238.5
threonine degradation I	21.4543	3476.95	0.302366	0.386356	19787.8
glycolysis (preparatory phase)	20.0231	3154.28	0.307522	0.387562	23346.8
lysine degradation I	15.0699	186.627	0.327255	0.401965	1543.84
glycolysis (pay-off phase)	20.8377	2788.12	0.327689	0.401965	21023
pentose phosphate pathway (oxidative phase)	0.138566	1259.2	0.337906	0.40889	6402.73
glutamine degradation II	19.1268	2194.55	0.342223	0.40889	17361.6
starch degradation	18.05	979.045	0.354647	0.418301	5606.66
methionine degradation I	20.3872	2780.1	0.359341	0.418473	21946.6
arginine degradation IV	21.1147	666.683	0.381365	0.438569	5246.3
asparagine degradation	14	0.57735	0.434142	0.493099	0.428571
succinate consumption	6.14747	153.626	0.446927	0.501431	853.978
trehalose degradation	17.7992	198.112	0.517672	0.573805	895.81
mannose degradation	21.6179	878.02	0.602118	0.659139	8690.54
Entner-Doudoroff pathway	19.9254	580.612	0.608987	0.659139	5392.37
pyruvate dehydrogenase complex	19.5917	1038.57	0.648312	0.693543	6014.37
leucine degradation	23.0557	24.2829	0.663603	0.701741	275.726
galacturonate degradation II	2.03919	3.30925	0.697675	0.729388	13.5952
alanine degradation I	0.560846	1326.43	0.732822	0.757523	9904.29
methionine degradation II	19.5261	105.235	0.767304	0.784355	2174.11
phenylalanine degradation	22.8102	776.215	0.852774	0.862145	2685.09
sucrose degradation II	5.73089	870.712	0.88001	0.88001	11649.1

### Sheet: Chow.Males
IDs	Acrophase	Amplitude	pvalue	qvalue	Mean
lysine degradation II	18.9918	25.6186	0.00785939	0.472962	44.9865
asparagine degradation	17.5577	2.12774	0.0102818	0.472962	1.05
NADH:ferredoxin oxidoreductase	18.6796	2.07987	0.022193	0.680586	1.45
leucine degradation	9.96527	122.889	0.0495823	0.777692	379.525
galacturonate degradation II	14.4956	25.5426	0.0640053	0.777692	23.875
maltose degradation	5.16577	620.462	0.0646269	0.777692	1305.15
lactose and galactose degradation	4.70319	349.857	0.0648997	0.777692	490.375
proline degradation	12.6858	259.912	0.0679736	0.777692	1490.08
urea degradation	4.80211	248.278	0.0760786	0.777692	602.112
arabinose degradation	7.69722	386.061	0.116724	0.855242	1893.88
trehalose degradation	12.062	418.357	0.126145	0.855242	1533.45
fucose degradation	15.0015	570.763	0.130861	0.855242	2882.51
phenylalanine degradation	9.07167	2776.37	0.148432	0.855242	1434.95
anaerobic fatty acid beta-oxidation	14.6693	89.7695	0.157823	0.855242	259.125
lysine degradation I	15.1749	243.639	0.160847	0.855242	1971.12
succinate consumption	13.2877	108.02	0.235813	0.855242	911.392
lactate consumption I	13.7817	215.141	0.24975	0.855242	952.55
butyrate production I	3.45596	944.056	0.257847	0.855242	5482.43
cysteine biosynthesis/homocysteine degradation	13.3397	104.22	0.262192	0.855242	552.625
alanine degradation I	11.8356	2070.33	0.273254	0.855242	10503.5
arginine degradation II	7.69193	0.601476	0.283148	0.855242	0.25
arginine degradation III	7.69193	0.601476	0.283148	0.855242	0.25
putrescine degradation	7.69193	20.9013	0.283148	0.855242	8.6875
glutamine degradation I	1.68436	767.284	0.291547	0.855242	5653.58
ethanol production I	6.22762	811.332	0.309639	0.855242	5101.31
glutamate degradation II	2.25975	660.543	0.315019	0.855242	4317.97
starch degradation	3.64424	1065.88	0.318488	0.855242	7258.67
nitrate reduction (dissimilatory)	4.2149	472.74	0.325291	0.855242	2711.41
hydrogen metabolism	13.1452	55.5177	0.334621	0.855242	362.4
glutamate degradation I	23.9443	105.388	0.36197	0.855242	926.4
lactaldehyde degradation	7.3256	280.807	0.367101	0.855242	1787.45
formate conversion	14.2679	108.372	0.372284	0.855242	889.232
valine degradation I	18.8723	585.277	0.37451	0.855242	5709.12
tryptophan degradation	3.74035	593.632	0.389407	0.855242	4100.87
fructose degradation	12.6264	1673.98	0.409315	0.855242	11341.1
histidine degradation	3.92737	656.367	0.423089	0.855242	5808.42
propionate production II	19.6387	269.059	0.433013	0.855242	2427.53
glycerol degradation I	5.80533	218.234	0.433477	0.855242	858.65
ribose degradation	11.3273	950.837	0.433624	0.855242	7655.73
fructan degradation	10.5032	1756.3	0.434383	0.855242	10610
rhamnose degradation	3.00862	311.364	0.442808	0.855242	2132.43
glycerol degradation II	13.2952	1779.43	0.449913	0.855242	14994.8
Entner-Doudoroff pathway	7.93855	574.888	0.45056	0.855242	5446.94
melibiose degradation	10.4692	2013.2	0.45187	0.855242	23973.8
4-aminobutyrate degradation	10.582	215.645	0.465613	0.855242	1999.83
lactate consumption II	18.7116	137.616	0.467951	0.855242	1266.89
acetate to acetyl-CoA	13.9438	883.207	0.481613	0.855242	8242.9
mucin degradation	4.09486	1417.32	0.490514	0.855242	12636.9
glutamine degradation II	11.9277	1655.98	0.5115	0.855242	18700.1
threonine degradation I	12.8882	2316.51	0.51575	0.855242	19508.8
sucrose degradation I	10.6856	1560.2	0.518232	0.855242	15991.7
lactose degradation	5.28932	3637.37	0.54198	0.855242	41907.8
arginine degradation V	12.113	1407.65	0.544598	0.855242	9797.34
arginine degradation IV	12.0878	409.941	0.546403	0.855242	5559.89
homoacetogenesis	17.1369	2184.93	0.54998	0.855242	10373.9
Bifidobacterium shunt	12.4373	1447.51	0.553175	0.855242	18068.8
pentose phosphate pathway (oxidative phase)	8.10758	524.123	0.555959	0.855242	5798.55
butyrate production II	19.3553	328.774	0.558266	0.855242	4200
tyrosine degradation I	3.44395	2074.27	0.585549	0.855242	7986.09
arginine degradation I	1.19917	597.646	0.593657	0.855242	7518.26
pyruvate:formate lyase	11.8639	2444.79	0.616566	0.855242	23507.4
sulfate reduction (dissimilatory)	6.41112	77.29	0.619717	0.855242	564.562
aspartate degradation I	5.32293	1417.65	0.639832	0.855242	17530.5
mannose degradation	4.34758	812.215	0.640833	0.855242	10309.3
xylose degradation	12.7645	777.365	0.643371	0.855242	10702.8
pentose phosphate pathway (non-oxidative branch)	12.3284	1425.76	0.646708	0.855242	22178.3
galactose degradation	9.44987	1184.01	0.651394	0.855242	17850.1
lactate production	11.34	1152.23	0.65419	0.855242	12815.1
acetyl-CoA to crotonyl-CoA	16.7855	507.07	0.660452	0.855242	6223.17
glutamate degradation III	13.5403	7.40124	0.677301	0.855242	49.7615
serine degradation	12.4842	2127.36	0.680803	0.855242	31528
galacturonate degradation I	5.58881	325.963	0.713643	0.855242	4673.32
glycolysis (pay-off phase)	11.4996	1168.81	0.728819	0.855242	22175.3
glyoxylate bypass	0.367252	586.023	0.745104	0.855242	12761.3
aspartate degradation II	9.69562	571.064	0.745313	0.855242	7425.02
acetyl-CoA to acetate	8.24469	1141.49	0.745345	0.855242	20876.7
arabinoxylan degradation	7.56707	353.106	0.749093	0.855242	5412.19
cysteine degradation I	11.2879	1221.8	0.761167	0.855242	23008
threonine degradation II	12.1756	544.936	0.76872	0.855242	10602.4
cysteine degradation II	6.88608	578.777	0.769027	0.855242	9840.09
methionine degradation I	11.2376	1089.4	0.77923	0.855242	23420.6
methionine degradation II	9.57378	125.06	0.786921	0.855242	2488.4
propionate production III	5.5187	439.602	0.790001	0.855242	7093.72
alanine degradation II	10.1246	374.376	0.792066	0.855242	7083.47
glycolysis (preparatory phase)	10.1977	1193.98	0.793265	0.855242	25614.8
sucrose degradation II	13.0707	1407.62	0.799465	0.855242	11133.4
pectine degradation II	9.00549	238.719	0.839096	0.88732	5981.19
succinate production	17.3397	348.474	0.871204	0.905985	8643.19
isoleucine degradation	18.1607	220.3	0.879265	0.905985	6241.6
glycine degradation	4.95539	454.258	0.88629	0.905985	10669.1
pyruvate:ferredoxin oxidoreductase	11.5189	681.222	0.907135	0.917103	21556.1
pyruvate dehydrogenase complex	12.5521	144.373	0.958662	0.958662	6387.11

### Sheet: Hf-Lf.Females
IDs	Acrophase	Amplitude	pvalue	qvalue	Mean
glyoxylate bypass	3.96524	2591.99	0.413527	0.852821	8356.19
ribose degradation	1.00945	697.984	0.779562	0.877007	8971.39
glycerol degradation II	1.19917	1035.41	0.800372	0.889302	16038.1
glycerol degradation I	3.56287	167.41	0.683789	0.852821	1517.32
aspartate degradation I	5.02596	2787.8	0.174468	0.655469	12923.5
tryptophan degradation	5.45497	825.823	0.389126	0.852821	3506.51
sulfate reduction (dissimilatory)	6.69339	424.897	0.147766	0.655469	1187.3
NADH:ferredoxin oxidoreductase	22.8669	0.109731	0.86047	0.921932	0.210526
tyrosine degradation I	7.47794	3324.18	0.104913	0.655469	7575.85
mucin degradation	6.17846	2092.8	0.148447	0.655469	6936.7
galacturonate degradation II	8.95004	13.0083	0.0699688	0.655469	16.0526
glycolysis (preparatory phase)	3.84379	2365.17	0.645296	0.852821	23988.2
phenylalanine degradation	23.7588	3660.36	0.0559154	0.655469	3273.14
glycolysis (pay-off phase)	3.92844	2166.4	0.571381	0.852821	20247.9
nitrate reduction (dissimilatory)	7.12044	303.692	0.107856	0.655469	896.632
xylose degradation	0.0102098	554.728	0.732232	0.852821	8267.18
Bifidobacterium shunt	2.97062	1395.74	0.650373	0.852821	15674.4
galacturonate degradation I	6.9297	516.529	0.316004	0.852821	2798.04
Entner-Doudoroff pathway	6.43899	774.906	0.362129	0.852821	4363.6
mannose degradation	6.02615	2110.71	0.0697327	0.655469	6962.43
rhamnose degradation	9.18927	28.6361	0.897333	0.929284	349.816
glutamate degradation I	1.6463	100.805	0.550271	0.852821	470.053
pyruvate:formate lyase	0.00855634	2039.8	0.689015	0.852821	25505.3
glutamate degradation II	6.51324	1000.77	0.176033	0.655469	3390.99
acetate to acetyl-CoA	4.97028	1513.93	0.172571	0.655469	4293.28
pyruvate dehydrogenase complex	7.40292	875.88	0.13324	0.655469	3810.08
pyruvate:ferredoxin oxidoreductase	3.37985	1159.8	0.843729	0.914887	20777.3
pentose phosphate pathway (oxidative phase)	6.36631	1151.2	0.0518886	0.655469	3205.49
pentose phosphate pathway (non-oxidative branch)	3.39193	1745.77	0.677403	0.852821	20069.7
methionine degradation I	4.03898	2128.03	0.614278	0.852821	21451.8
methionine degradation II	6.00399	155.283	0.592648	0.852821	1328.64
isoleucine degradation	7.43826	476.897	0.597545	0.852821	5465.31
leucine degradation	2.33333	295.599	0.580056	0.852821	449.441
alanine degradation II	6.33125	970.084	0.151344	0.655469	3969.85
lactaldehyde degradation	6.71532	457.335	0.546913	0.852821	2721.39
glycine degradation	5.8707	1865.82	0.140536	0.655469	5998.99
lactate consumption I	6.78552	235.092	0.1452	0.655469	634.842
4-aminobutyrate degradation	7.33986	206.371	0.43445	0.852821	1366.96
alanine degradation I	13.46	1338.72	0.748287	0.852821	8396.43
formate conversion	5.87713	321.494	0.173423	0.655469	1229.08
aspartate degradation II	5.60226	897.572	0.256793	0.796944	3513.5
valine degradation I	7.24026	561.184	0.493773	0.852821	5509.69
urea degradation	6.8348	286.141	0.10642	0.655469	476.585
acetyl-CoA to acetate	4.07882	1778.13	0.700699	0.852821	19673.8
succinate consumption	6.88469	138.088	0.0581441	0.655469	466.762
proline degradation	2.93137	330.531	0.440546	0.852821	1323
putrescine degradation	19.0271	20.0289	0.530918	0.852821	24.6316
lactate consumption II	13.3132	245.156	0.655096	0.852821	1513.16
starch degradation	6.15692	1382.09	0.156882	0.655469	4777.25
threonine degradation I	0.0351715	1600.14	0.683977	0.852821	20344.5
lactose degradation	4.93514	4850.5	0.515871	0.852821	36205.2
glutamine degradation II	3.11161	1394.09	0.718481	0.852821	17533.3
pectine degradation II	5.12678	821.607	0.312431	0.852821	4118.08
serine degradation	3.61375	2186.91	0.715715	0.852821	27493.5
arabinoxylan degradation	6.81668	602.548	0.246254	0.791531	2956.14
cysteine degradation II	5.04122	1411.53	0.181643	0.655469	6620
butyrate production II	10.3628	176.925	0.898307	0.929284	4794.97
fructan degradation	23.6216	1257.34	0.721069	0.852821	13682.2
glutamine degradation I	6.50064	1100.95	0.182075	0.655469	4138.92
cysteine biosynthesis/homocysteine degradation	11.9519	13.3668	0.434747	0.852821	47.2895
acetyl-CoA to crotonyl-CoA	20.4938	445.035	0.879976	0.929284	9112.85
cysteine degradation I	3.01287	1483.44	0.825068	0.905563	23422.6
butyrate production I	4.48277	529.876	0.748587	0.852821	5999.53
arginine degradation II	15.1243	1.67024	0.526913	0.852821	1.60526
succinate production	5.78227	1419.92	0.172569	0.655469	5084.15
arginine degradation III	21.8456	0.839983	0.222012	0.740039	0.657895
homoacetogenesis	4.21718	1680.3	0.449504	0.852821	12354.1
threonine degradation II	3.20887	804.177	0.741981	0.852821	10208.4
propionate production II	11.3648	49.8951	0.984744	0.984744	3441.03
arginine degradation I	5.79948	1084.27	0.269454	0.808362	5813.31
propionate production III	5.94233	926.677	0.579477	0.852821	7091.03
lactate production	1.70883	1358.81	0.65659	0.852821	13270.8
ethanol production I	6.61781	1840.55	0.0394663	0.655469	4088.46
fucose degradation	0.292997	362.58	0.70604	0.852821	4483.21
galactose degradation	3.21177	1292.8	0.709732	0.852821	14874.7
arabinose degradation	5.31814	140.524	0.930385	0.940839	2407.83
lysine degradation II	9.05985	12.2365	0.321593	0.852821	55.1579
fructose degradation	23.6966	915.397	0.729613	0.852821	11268
anaerobic fatty acid beta-oxidation	15.6561	7.61107	0.911304	0.932016	76.7632
trehalose degradation	20.8909	414.36	0.616579	0.852821	2737.63
histidine degradation	5.70495	866.185	0.382495	0.852821	3859.59
lysine degradation I	5.55111	234.113	0.547318	0.852821	1758.77
sucrose degradation I	2.21249	1495.32	0.681714	0.852821	16234.4
arginine degradation IV	3.9632	575.841	0.548658	0.852821	5188.59
hydrogen metabolism	6.62431	154.355	0.152777	0.655469	430.07
sucrose degradation II	10.1765	4666.01	0.131773	0.655469	12353.9
arginine degradation V	21.229	1053.92	0.647294	0.852821	11122.1
melibiose degradation	4.05794	1842.15	0.712323	0.852821	20132.8
lactose and galactose degradation	6.97059	268.609	0.194697	0.67395	365.211
maltose degradation	5.15554	396.335	0.631267	0.852821	2263.34

### Sheet: Hf-Lf.Males
IDs	Acrophase	Amplitude	pvalue	qvalue	Mean
glycerol degradation I	0.323833	4563.67	0.00161155	0.0852454	6316.94
lactaldehyde degradation	22.2055	6632.45	0.00198438	0.0852454	12526.8
arabinose degradation	22.785	4143.17	0.00313058	0.0852454	7651.63
mucin degradation	17.1128	22625.1	0.00618112	0.0852454	31627
sucrose degradation II	18.8752	14067.6	0.00637946	0.0852454	32906.4
arabinoxylan degradation	17.3155	16472.2	0.0068401	0.0852454	17696
lactose and galactose degradation	0.507643	3201.91	0.00711511	0.0852454	2708.81
sulfate reduction (dissimilatory)	3.98902	3409.62	0.00914483	0.0852454	6586.76
rhamnose degradation	17.1141	7033.72	0.00938445	0.0852454	5419.5
4-aminobutyrate degradation	19.446	4454.98	0.0104509	0.0852454	6126.99
glyoxylate bypass	17.8643	18266.4	0.0105855	0.0852454	27957.9
urea degradation	0.319485	2276.9	0.0108824	0.0852454	2241.62
pectine degradation II	17.7768	6966.05	0.0129022	0.0886596	12034
fructan degradation	23.5233	17458.4	0.0132046	0.0886596	38656.3
sucrose degradation I	21.5493	18641.4	0.0160196	0.09825	50465.9
maltose degradation	0.206973	5768.12	0.0171819	0.09825	8190.1
ribose degradation	23.839	11117.1	0.0183452	0.09825	24463.8
anaerobic fatty acid beta-oxidation	19.5525	388.875	0.0196746	0.09825	508.163
lactate production	23.8258	15445.1	0.0204334	0.09825	39688.4
pyruvate dehydrogenase complex	20.2472	10672.9	0.0209043	0.09825	17740.7
alanine degradation I	21.3092	12638.2	0.0249395	0.111634	34243.6
arginine degradation IV	20.2824	6316.99	0.0292276	0.120446	17002.3
arginine degradation V	0.671098	12365.6	0.0294707	0.120446	30698
serine degradation	23.0741	27452.4	0.0322561	0.126336	87253.6
fructose degradation	0.187207	12351.9	0.03481	0.130885	30872.6
pentose phosphate pathway (oxidative phase)	21.4091	6824.57	0.039495	0.137872	16849.6
glycerol degradation II	23.8908	15304.3	0.0396015	0.137872	44683.3
threonine degradation I	22.7957	17347.9	0.0441461	0.147667	58098.4
acetate to acetyl-CoA	18.8054	15510.7	0.0458771	0.147667	25885
threonine degradation II	22.7788	9428.48	0.0471276	0.147667	29456.1
glycolysis (pay-off phase)	21.6591	20213.7	0.049327	0.149572	62671.9
succinate production	18.5958	9409.21	0.0523731	0.150793	19399.3
ethanol production I	22.6305	9102.47	0.0531628	0.150793	24070.4
lactose degradation	18.7961	36873	0.0571573	0.150793	113074
Entner-Doudoroff pathway	21.3642	6109.64	0.0575184	0.150793	16668.5
pentose phosphate pathway (non-oxidative branch)	21.5372	18419.8	0.0577506	0.150793	60855.2
glycolysis (preparatory phase)	21.8742	21574.1	0.0635212	0.157406	70426.3
valine degradation I	21.3071	6109.93	0.0639777	0.157406	17503.5
galacturonate degradation I	18.326	4400.8	0.0660949	0.157406	11831.1
pyruvate:formate lyase	0.263633	20962	0.0682276	0.157406	71013.5
xylose degradation	19.8466	7100.31	0.0686559	0.157406	24837.3
methionine degradation I	21.8858	18869.2	0.0717313	0.159322	64262.4
cysteine degradation II	19.3635	9487.7	0.0728815	0.159322	25092.2
glycine degradation	18.8417	12515.8	0.0762902	0.162984	26714.9
isoleucine degradation	20.8616	5405.62	0.078357	0.163647	16694.6
Bifidobacterium shunt	21.3018	13212.8	0.0808775	0.163647	48146.8
acetyl-CoA to acetate	23.4656	16650.9	0.0818237	0.163647	55404
tyrosine degradation I	19.7743	16807.5	0.0845737	0.164637	24242.7
glutamate degradation II	16.5533	3032.81	0.0858216	0.164637	8999.73
aspartate degradation I	19.3657	14934.1	0.104198	0.190731	46065
leucine degradation	17.7588	2170.05	0.104825	0.190731	1660.12
propionate production III	18.5919	6434.51	0.105511	0.190731	19395.6
cysteine degradation I	23.2879	16732.7	0.107665	0.190953	61383.8
melibiose degradation	20.3465	15455.8	0.114027	0.19315	61016.6
tryptophan degradation	18.0414	3831.15	0.114587	0.19315	10427.7
homoacetogenesis	21.6578	10816.7	0.115068	0.19315	36766.2
trehalose degradation	0.732204	1692.66	0.118727	0.194947	3934.05
arginine degradation III	7.45197	13.8335	0.120726	0.194947	8.88095
formate conversion	1.19866	2542.36	0.122361	0.194947	7268.43
histidine degradation	18.0756	3972.96	0.127034	0.197444	11487
cysteine biosynthesis/homocysteine degradation	19.6278	301.653	0.129804	0.197444	440.675
lysine degradation II	20.9394	617.283	0.130229	0.197444	875.04
aspartate degradation II	18.0825	15362.2	0.150165	0.223837	16549.6
putrescine degradation	18.4268	281.094	0.154255	0.223837	302.913
mannose degradation	21.7655	7252.94	0.154781	0.223837	23520.9
NADH:ferredoxin oxidoreductase	17.6545	240.1	0.159094	0.226588	123.365
acetyl-CoA to crotonyl-CoA	23.1175	5347.06	0.164025	0.230125	18964.2
butyrate production II	1.76404	3480.53	0.181151	0.247151	10876.7
arginine degradation II	18.7842	284.432	0.181724	0.247151	224.881
lactate consumption II	2.66158	1151.33	0.18452	0.247151	3578.88
propionate production II	2.49477	2266.85	0.188884	0.247151	6937.09
alanine degradation II	19.817	4787.02	0.189307	0.247151	17810.4
hydrogen metabolism	1.53124	1048.33	0.208362	0.265538	3247.08
glutamine degradation I	17.4871	2815.52	0.209041	0.265538	11147.8
galactose degradation	22.0928	9448.76	0.219841	0.275535	39974.5
glutamine degradation II	21.3661	10295.3	0.243054	0.30062	52146.2
pyruvate:ferredoxin oxidoreductase	0.279867	10982.5	0.280733	0.342713	53497.8
proline degradation	20.8589	1783.39	0.29071	0.350343	5860.63
glutamate degradation III	8	3	0.300658	0.352265	1.28571
asparagine degradation	8	1.11111	0.300658	0.352265	0.47619
butyrate production I	23.8864	3192.44	0.303547	0.352265	15017.6
succinate consumption	17.9796	555.933	0.378931	0.431841	1203.31
nitrate reduction (dissimilatory)	19.1672	1770.42	0.381306	0.431841	7785.63
glycerol degradation III	19.1856	1.29652	0.391023	0.432425	0.610952
propionate production I	19.1856	18.0462	0.391023	0.432425	8.50381
phenylalanine degradation	5.90764	4749.3	0.405161	0.442851	5759.11
glutamate degradation I	14.9755	224.345	0.462143	0.499327	1209.95
lactate consumption I	23.1442	1221.78	0.485647	0.51876	5114.05
arginine degradation I	23.5919	2351.91	0.553782	0.584894	17246.5
galacturonate degradation II	20.1398	34.4737	0.654912	0.684019	123.929
methionine degradation II	5.22425	891.345	0.674754	0.689999	5082.26
fucose degradation	19.3954	1433.79	0.675318	0.689999	7504.3
starch degradation	19.0968	1985.23	0.721418	0.729175	16313.7
lysine degradation I	1.0287	489.92	0.811575	0.811575	3816.74
