## Supplementary material for "Circadian rhythms in the gut microbiota shape sex differences in host gene expression and metabolism": TableS3: SupplementaryTable3.xlsx

### Sheet: Cover
Supplementary Table X: Oscillation Detection of Cecal and Plasma SCFAs

### Sheet: Chow.Females
SCFAs	Acrophase	Amplitude	pvalue	qvalue	Mean
Cecal.Butyrate	21.2635	0.148137	0.000101898	0.000815181	0.795287
Cecal.Acetate	20.2025	0.383461	0.000684677	0.00273871	2.05274
Plasma.Propionate	18.4415	0.0486904	0.00439604	0.0117228	0.169328
Plasma.Formate	9.73908	213.187	0.0773549	0.15471	426.505
Cecal.Formate	14.8484	0.158619	0.3008	0.468692	0.894289
Plasma.Acetate	17.8917	2.26057	0.351519	0.468692	23.6783
Cecal.Propionate	23.426	0.0382919	0.435633	0.497866	0.363022
Plasma.Butyrate	12.0866	0.0207188	0.529748	0.529748	0.148872

### Sheet: Chow.Males
SCFAs	Acrophase	Amplitude	pvalue	qvalue	Mean
Cecal.Formate	7.66214	0.256102	0.162267	0.259627	0.94143
Cecal.Butyrate	21.5034	0.188252	0.00161248	0.0107141	0.664196
Cecal.Propionate	4.94845	0.0432431	0.0365219	0.0955934	0.256244
Cecal.Acetate	23.4475	0.0897133	0.408987	0.467414	1.49928
Plasma.Butyrate	8.59725	0.114148	0.00267853	0.0107141	0.240842
Plasma.Propionate	4.3192	0.00451474	0.988012	0.988012	0.261757
Plasma.Acetate	20.1622	2.69379	0.0477967	0.0955934	22.7492
Plasma.Formate	7.64509	184.779	0.264573	0.352764	614.772

### Sheet: Hf-Lf.Females
SCFAs	Acrophase	Amplitude	pvalue	qvalue	Mean
Cecal.Acetate	23.1116	0.245702	0.00593881	0.0286163	1.02025
Plasma.Acetate	21.3063	4.34185	0.00878659	0.0286163	14.9896
Cecal.Propionate	3.16487	0.031127	0.0134445	0.0286163	0.114562
Cecal.Butyrate	23.722	0.0647942	0.0143082	0.0286163	0.272145
Cecal.Formate	0.441725	0.154532	0.0260458	0.0416733	0.372148
Plasma.Propionate	18.6948	0.038761	0.0365714	0.0487618	0.0913187
Plasma.Butyrate	17.3239	0.0632578	0.578351	0.660973	0.214276
Plasma.Formate	22.2471	2.81633	0.701242	0.701242	9.52545

### Sheet: Hf-Lf.Males
SCFAs	Acrophase	Amplitude	pvalue	qvalue	Mean
Cecal.Formate	12.2711	0.00191737	0.797828	0.797828	0.0430687
Cecal.Butyrate	3.82614	0.0291238	0.364929	0.510901	0.191821
Cecal.Propionate	2.10061	0.0114251	0.117067	0.279275	0.080395
Cecal.Acetate	3.13266	0.0413222	0.354768	0.510901	0.432213
Plasma.Butyrate	3.10467	0.00581088	0.119689	0.279275	0.0327747
Plasma.Acetate	22.2287	6.57113	0.014706	0.102942	6.62032
Plasma.Formate	17.4129	0.679005	0.618889	0.722037	2.59103
