## Supplementary material for "Circadian rhythms in the gut microbiota shape sex differences in host gene expression and metabolism": TableS7: SupplementaryTable7.xlsx

### Sheet: Sheet3
Supplementary Table 6: Gene Ontology Analysis of Oscilating Genes Detected in Hf-Lf Mice

### Sheet: Hf-Lf.Females
GO biological process complete	Mus musculus - REFLIST (21997)	Client Text Box Input (402)	Client Text Box Input (expected)	Client Text Box Input (over/under)	Client Text Box Input (fold Enrichment)	Client Text Box Input (raw P-value)	Client Text Box Input (FDR)
mRNA processing (GO:0006397)	435	27	7.95	+	3.4	9.08e-08	0.000715
RNA splicing (GO:0008380)	346	21	6.32	+	3.32	3.47e-06	0.00455
RNA processing (GO:0006396)	807	41	14.75	+	2.78	9.63e-09	0.000152
mRNA metabolic process (GO:0016071)	591	29	10.8	+	2.69	2.97e-06	0.00425
RNA metabolic process (GO:0016070)	1455	55	26.59	+	2.07	5.48e-07	0.00123
nucleic acid metabolic process (GO:0090304)	2053	71	37.52	+	1.89	2.76e-07	0.00108
nucleobase-containing compound metabolic process (GO:0006139)	2539	83	46.4	+	1.79	2.59e-07	0.00136
heterocycle metabolic process (GO:0046483)	2682	84	49.01	+	1.71	1.13e-06	0.00197
cellular aromatic compound metabolic process (GO:0006725)	2755	86	50.35	+	1.71	1.01e-06	0.00198
organic cyclic compound metabolic process (GO:1901360)	2997	88	54.77	+	1.61	7.34e-06	0.00722
cellular nitrogen compound metabolic process (GO:0034641)	3060	89	55.92	+	1.59	8.98e-06	0.00831
regulation of RNA metabolic process (GO:0051252)	3386	95	61.88	+	1.54	2.01e-05	0.0137
regulation of nucleobase-containing compound metabolic process (GO:0019219)	3673	102	67.12	+	1.52	1.49e-05	0.0117
regulation of gene expression (GO:0010468)	4560	123	83.34	+	1.48	4.12e-06	0.00464
regulation of cellular biosynthetic process (GO:0031326)	3676	99	67.18	+	1.47	6.68e-05	0.0375
regulation of biosynthetic process (GO:0009889)	3813	102	69.68	+	1.46	6.43e-05	0.0375
macromolecule metabolic process (GO:0043170)	5874	147	107.35	+	1.37	1.91e-05	0.0143
nitrogen compound metabolic process (GO:0006807)	6316	157	115.43	+	1.36	1.07e-05	0.00932
regulation of macromolecule metabolic process (GO:0060255)	5929	145	108.35	+	1.34	7.12e-05	0.0387
regulation of metabolic process (GO:0019222)	6435	155	117.6	+	1.32	8.34e-05	0.0437
primary metabolic process (GO:0044238)	6929	166	126.63	+	1.31	4.68e-05	0.0294
organic substance metabolic process (GO:0071704)	7655	180	139.9	+	1.29	4.59e-05	0.0301
sensory perception (GO:0007600)	1694	9	30.96	-	0.29	3.97e-06	0.00481
G protein-coupled receptor signaling pathway (GO:0007186)	1865	9	34.08	-	0.26	3.85e-07	0.00101
sensory perception of smell (GO:0007608)	1158	3	21.16	-	0.14	1.95e-06	0.00306
sensory perception of chemical stimulus (GO:0007606)	1260	3	23.03	-	0.13	2.95e-07	0.000929
detection of stimulus (GO:0051606)	781	1	14.27	-	0.07	1.42e-05	0.0118
detection of chemical stimulus involved in sensory perception of smell (GO:0050911)	531	0	9.7	-	< 0.01	9.63e-05	0.0489
detection of chemical stimulus involved in sensory perception (GO:0050907)	591	0	10.8	-	< 0.01	4.73e-05	0.0287
detection of stimulus involved in sensory perception (GO:0050906)	680	0	12.43	-	< 0.01	5.98e-06	0.00628
detection of chemical stimulus (GO:0009593)	623	0	11.39	-	< 0.01	2e-05	0.0143

### Sheet: Hf-Lf.Males
GO biological process complete	Mus musculus - REFLIST (21997)	Client Text Box Input (650)	Client Text Box Input (expected)	Client Text Box Input (over/under)	Client Text Box Input (fold Enrichment)	Client Text Box Input (raw P-value)	Client Text Box Input (FDR)
negative regulation of phospholipase activity (GO:0010519)	8	4	0.24	+	16.92	0.000277	0.0495
negative regulation of lipid storage (GO:0010888)	27	8	0.8	+	10.03	5.23e-06	0.00317
defense response to protozoan (GO:0042832)	42	8	1.24	+	6.45	8.17e-05	0.0211
negative regulation of lipid localization (GO:1905953)	58	11	1.71	+	6.42	4.02e-06	0.00288
response to protozoan (GO:0001562)	46	8	1.36	+	5.89	0.000143	0.0296
regulation of lipid storage (GO:0010883)	55	9	1.63	+	5.54	8.42e-05	0.0214
positive regulation of fatty acid metabolic process (GO:0045923)	49	8	1.45	+	5.53	0.000211	0.0409
regulation of fatty acid biosynthetic process (GO:0042304)	51	8	1.51	+	5.31	0.000269	0.0487
negative regulation of protein serine/threonine kinase activity (GO:0071901)	110	13	3.25	+	4	5.42e-05	0.0167
cellular response to insulin stimulus (GO:0032869)	147	15	4.34	+	3.45	6.99e-05	0.0193
regulation of lipid localization (GO:1905952)	195	18	5.76	+	3.12	4.63e-05	0.0155
regulation of lipid transport (GO:0032368)	165	15	4.88	+	3.08	0.000227	0.043
positive regulation of lipid metabolic process (GO:0045834)	188	16	5.56	+	2.88	0.000283	0.0496
protein polyubiquitination (GO:0000209)	236	20	6.97	+	2.87	5.47e-05	0.0166
steroid metabolic process (GO:0008202)	275	22	8.13	+	2.71	5.28e-05	0.0169
defense response to virus (GO:0051607)	257	20	7.59	+	2.63	0.000161	0.0328
defense response to symbiont (GO:0140546)	258	20	7.62	+	2.62	0.000169	0.034
regulation of innate immune response (GO:0045088)	406	30	12	+	2.5	1.32e-05	0.0067
glycerolipid metabolic process (GO:0046486)	329	24	9.72	+	2.47	0.000126	0.0269
response to virus (GO:0009615)	320	23	9.46	+	2.43	0.000204	0.0401
regulation of response to biotic stimulus (GO:0002831)	504	36	14.89	+	2.42	3e-06	0.00249
lipid biosynthetic process (GO:0008610)	530	34	15.66	+	2.17	5.31e-05	0.0167
protein ubiquitination (GO:0016567)	517	32	15.28	+	2.09	0.00022	0.0422
protein modification by small protein conjugation (GO:0032446)	566	35	16.73	+	2.09	9.08e-05	0.0227
response to bacterium (GO:0009617)	758	44	22.4	+	1.96	5.2e-05	0.017
protein catabolic process (GO:0030163)	772	44	22.81	+	1.93	6.4e-05	0.0187
protein modification by small protein conjugation or removal (GO:0070647)	708	40	20.92	+	1.91	0.000193	0.0385
lipid metabolic process (GO:0006629)	1227	69	36.26	+	1.9	7.58e-07	0.000918
regulation of defense response (GO:0031347)	794	44	23.46	+	1.88	0.000124	0.0274
organophosphate metabolic process (GO:0019637)	843	46	24.91	+	1.85	0.000126	0.0271
regulation of response to stress (GO:0080134)	1534	83	45.33	+	1.83	2.47e-07	0.000353
cellular lipid metabolic process (GO:0044255)	917	49	27.1	+	1.81	0.00011	0.0254
macromolecule catabolic process (GO:0009057)	1007	53	29.76	+	1.78	9.53e-05	0.0234
organonitrogen compound catabolic process (GO:1901565)	1068	56	31.56	+	1.77	6.85e-05	0.0193
regulation of immune response (GO:0050776)	917	48	27.1	+	1.77	0.000232	0.0435
cellular response to oxygen-containing compound (GO:1901701)	1090	57	32.21	+	1.77	5.61e-05	0.0167
biological process involved in interspecies interaction between organisms (GO:0044419)	1500	78	44.32	+	1.76	2.29e-06	0.00212
regulation of response to external stimulus (GO:0032101)	1116	58	32.98	+	1.76	6.61e-05	0.0189
homeostatic process (GO:0042592)	1498	77	44.27	+	1.74	4.65e-06	0.00318
response to other organism (GO:0051707)	1362	69	40.25	+	1.71	2.56e-05	0.0106
response to external biotic stimulus (GO:0043207)	1364	69	40.31	+	1.71	2.61e-05	0.0105
response to biotic stimulus (GO:0009607)	1406	71	41.55	+	1.71	2.35e-05	0.01
negative regulation of protein metabolic process (GO:0051248)	1054	53	31.15	+	1.7	0.000284	0.0492
cellular response to organic substance (GO:0071310)	1717	86	50.74	+	1.7	3.03e-06	0.00238
small molecule metabolic process (GO:0044281)	1585	78	46.84	+	1.67	1.7e-05	0.00808
regulation of immune system process (GO:0002682)	1587	78	46.9	+	1.66	1.73e-05	0.00801
negative regulation of signal transduction (GO:0009968)	1306	64	38.59	+	1.66	0.000114	0.0257
defense response (GO:0006952)	1423	69	42.05	+	1.64	0.000104	0.0249
negative regulation of signaling (GO:0023057)	1431	69	42.29	+	1.63	0.00011	0.0258
negative regulation of cell communication (GO:0010648)	1434	69	42.37	+	1.63	0.000112	0.0256
negative regulation of response to stimulus (GO:0048585)	1743	83	51.5	+	1.61	2.78e-05	0.011
response to oxygen-containing compound (GO:1901700)	1543	73	45.59	+	1.6	0.000137	0.0287
phosphate-containing compound metabolic process (GO:0006796)	1759	83	51.98	+	1.6	4.08e-05	0.0146
phosphorus metabolic process (GO:0006793)	1782	84	52.66	+	1.6	3.4e-05	0.013
catabolic process (GO:0009056)	1901	88	56.17	+	1.57	4.18e-05	0.0146
protein modification process (GO:0036211)	2338	108	69.09	+	1.56	4.79e-06	0.00314
response to organic substance (GO:0010033)	2577	118	76.15	+	1.55	2.62e-06	0.00229
cellular response to chemical stimulus (GO:0070887)	2336	106	69.03	+	1.54	1.54e-05	0.00755
response to external stimulus (GO:0009605)	2363	107	69.83	+	1.53	1.29e-05	0.00679
macromolecule modification (GO:0043412)	2530	111	74.76	+	1.48	3.92e-05	0.0143
transport (GO:0006810)	3593	155	106.17	+	1.46	1.29e-06	0.00127
negative regulation of macromolecule metabolic process (GO:0010605)	2785	118	82.3	+	1.43	8.06e-05	0.0211
organonitrogen compound metabolic process (GO:1901564)	4679	198	138.26	+	1.43	6.76e-08	0.000133
regulation of protein metabolic process (GO:0051246)	2534	107	74.88	+	1.43	0.00024	0.0439
regulation of response to stimulus (GO:0048583)	4041	168	119.41	+	1.41	3.79e-06	0.00284
establishment of localization (GO:0051234)	3763	155	111.19	+	1.39	1.89e-05	0.00827
response to stress (GO:0006950)	3304	136	97.63	+	1.39	7.81e-05	0.0208
protein metabolic process (GO:0019538)	3712	151	109.69	+	1.38	4.39e-05	0.015
negative regulation of biological process (GO:0048519)	5532	222	163.47	+	1.36	4.55e-07	0.000596
localization (GO:0051179)	4364	175	128.95	+	1.36	1.8e-05	0.0081
cellular metabolic process (GO:0044237)	5473	219	161.72	+	1.35	8.35e-07	0.000939
primary metabolic process (GO:0044238)	6929	274	204.75	+	1.34	1.93e-08	6.07e-05
organic substance metabolic process (GO:0071704)	7655	298	226.2	+	1.32	1.25e-08	4.91e-05
metabolic process (GO:0008152)	8030	311	237.28	+	1.31	6.64e-09	3.48e-05
negative regulation of cellular process (GO:0048523)	4855	186	143.46	+	1.3	0.000125	0.0274
positive regulation of biological process (GO:0048518)	6390	244	188.82	+	1.29	5.1e-06	0.00321
nitrogen compound metabolic process (GO:0006807)	6316	240	186.63	+	1.29	8.89e-06	0.00482
positive regulation of cellular process (GO:0048522)	5695	211	168.28	+	1.25	0.000236	0.0437
regulation of metabolic process (GO:0019222)	6435	237	190.15	+	1.25	9.94e-05	0.0241
regulation of macromolecule metabolic process (GO:0060255)	5929	218	175.2	+	1.24	0.000282	0.0499
biological regulation (GO:0065007)	12492	431	369.13	+	1.17	1.09e-06	0.00114
regulation of biological process (GO:0050789)	12087	408	357.16	+	1.14	7.3e-05	0.0198
cellular process (GO:0009987)	14928	503	441.11	+	1.14	1.38e-07	0.000217
nervous system process (GO:0050877)	2219	28	65.57	-	0.43	1.14e-07	0.0002
G protein-coupled receptor signaling pathway (GO:0007186)	1865	20	55.11	-	0.36	4.8e-08	0.000108
sensory perception (GO:0007600)	1694	15	50.06	-	0.3	6.55e-09	5.15e-05
sensory perception of smell (GO:0007608)	1158	7	34.22	-	0.2	2.4e-08	6.31e-05
sensory perception of chemical stimulus (GO:0007606)	1260	7	37.23	-	0.19	2.04e-09	3.21e-05
detection of stimulus involved in sensory perception (GO:0050906)	680	3	20.09	-	0.15	6.33e-06	0.00369
detection of chemical stimulus involved in sensory perception of smell (GO:0050911)	531	2	15.69	-	0.13	3.59e-05	0.0134
detection of chemical stimulus involved in sensory perception (GO:0050907)	591	2	17.46	-	0.11	8.41e-06	0.00473
